# Integrated environmental and genomic analysis reveals the drivers of local adaptation in African indigenous chickens

**DOI:** 10.1101/2020.08.19.257212

**Authors:** Almas A. Gheyas, Adriana Vallejo Trujillo, Adebabay Kebede, Maria Lozano-Jaramillo, Tadelle Dessie, Jacqueline Smith, Olivier Hanotte

## Abstract

Elucidating the genetic basis of environmental adaptation in indigenous livestock populations has important implications for sustainable breeding improvement. It requires a detailed untangling of relevant environmental pressures and fine resolution detection of genomic signatures of selection associated with these environmental parameters. Here, we uniquely employed an integrative approach, combining Ecological Niche Modelling (ENM) with (i) genome-wide analyses of positive signatures of selection (SSA) and (ii) genotype-environment association (GEA) analyses to unravel the environmental adaptation of Ethiopian indigenous chickens. We first examined 34 agro-ecological and climatic variables and identified six main environmental selection drivers (one temperature - strongly correlated to elevation, three precipitation, and two soil/land variables). We then performed genomic analyses using high-density SNP data from whole-genome sequencing of 245 Ethiopian chickens from 25 different populations. Environmental genomic association analyses (SSA and GEA) identify a few strongly supported selected genomic regions, often with clusters of candidate genes, related to altitude-induced stresses (hypoxia, thrombosis, and cold temperatures), water scarcity, and the challenges of scavenging feeding behaviour. These analyses support a predominantly oligogenic control of environmental adaptation and possible regulation by one or few genetic elements only. Our study shows that the pre-identification of the key environmental drivers of adaptation, followed by a detailed genomic investigation of the associated genetic mechanisms provides a powerful new approach for elucidating the effect of natural selection in domestic animals. These results represent new landmarks to inform sustainable poultry breeding improvement.
