## Supplementary Table S5 for "Integrated environmental and genomic analysis reveals the drivers of local adaptation in African indigenous chickens"

### Sheet: Sheet1
Overlap of QTLs with genes from selection signature regions.
Only QTLs with size < 1 Mb were considered
Environmental parameter	genes	gene ID	selection direction	Method of detection	Overlap with significant QTLs from Chicken QTLdb
minTemp	ENSGALG00000002692		low	XPEHH	Breast parameters, Digestive system property
minTemp	ENSGALG00000003243	RAD54L2	low	XPEHH	Egg production related, Eggshell property
minTemp	ENSGALG00000003562	NPTX2	low	XPEHH	Growth
minTemp	ENSGALG00000004420	SDK1	low	Fst	Body temperature, Breast parameters, Growth
minTemp	ENSGALG00000005139	CLTC	low	XPEHH	FCR
minTemp	ENSGALG00000007038	ASTN2	low	XPEHH	Immune response related
minTemp	ENSGALG00000008282	ATG4A	low	XPEHH	Blood parameters
minTemp	ENSGALG00000009943	FAM117A	low	XPEHH	Skin related
minTemp	ENSGALG00000009944	KAT7	low	XPEHH	Feed intake, Skin related
minTemp	ENSGALG00000009983	NUBPL	low	XPEHH	Immune response related
minTemp	ENSGALG00000012007	ST13	low	XPEHH	FCR
minTemp	ENSGALG00000012888	PHLPP1	low	XPEHH	Abdominal fat properties
minTemp	ENSGALG00000013646	VPS37A	low	XPEHH	Immune response related
minTemp	ENSGALG00000013649	CNOT7	low	XPEHH	Immune response related
minTemp	ENSGALG00000014467	COPS7A	high	Fst	FCR
minTemp	ENSGALG00000016689	ASMTL	high	XPEHH	Immune response related
minTemp	ENSGALG00000025230		low	XPEHH	Immune response related
minTemp	ENSGALG00000031182	FANCM	high	XPEHH	Disease susceptibility
minTemp	ENSGALG00000031440	PTPRU	low	XPEHH	Growth
minTemp	ENSGALG00000031487	FSTL4	low	XPEHH	Disease susceptibility
minTemp	ENSGALG00000034967	GDPD5	low	Fst	FCR
minTemp	ENSGALG00000035578	RBM6	low	XPEHH	Egg production related, Eggshell property, FCR
minTemp	ENSGALG00000036021	MTMR7	low	Fst	Immune response related
minTemp	ENSGALG00000036909	BEND5	high	XPEHH	Feather properties
precSeasonality	ENSGALG00000000824		low	XPEHH	Body temperature
precSeasonality	ENSGALG00000001153	AUTS2	high	XPEHH	Feed intake, Growth, Albumen property, Egg property
precSeasonality	ENSGALG00000001768	TENM2	low	XPEHH	Age at sexual maturity
precSeasonality	ENSGALG00000003958	PRMT3	high	XPEHH	Growth
precSeasonality	ENSGALG00000005853	HTR2C	high	XPEHH, Fst	Immune response related, Feather pecking, Feather properties
precSeasonality	ENSGALG00000006743	YWHAH	low	XPEHH	Body temperature, Age at sexual maturity
precSeasonality	ENSGALG00000007172	FHIT	high	XPEHH	Digestive system property, Growth, Eggshell property
precSeasonality	ENSGALG00000008309		low	XPEHH	Thymus weight
precSeasonality	ENSGALG00000009491	RAD51B	low	XPEHH	Breast parameters, Feather pecking
precSeasonality	ENSGALG00000009493	TMEM229B	low	XPEHH	Breast parameters
precSeasonality	ENSGALG00000009880	INPP4B	high	XPEHH	Growth, Immune response related
precSeasonality	ENSGALG00000010053	PTPRF	high	XPEHH	Breast parameters
precSeasonality	ENSGALG00000011630	GLI2	low	XPEHH	FCR, Growth, Immune response related
precSeasonality	ENSGALG00000012338	BDH2	low	XPEHH	Spleen property
precSeasonality	ENSGALG00000012424	GTDC1	low	XPEHH	FCR
precSeasonality	ENSGALG00000014425	NCAPG	high	XPEHH	Egg property, Gizzard property, Heart condition, Liver related, Ovary property, Proventriculus weight, Growth
precSeasonality	ENSGALG00000015897	IMPG1	high	XPEHH	Eggshell property
precSeasonality	ENSGALG00000015898	MYO6	high	XPEHH	Eggshell property
precSeasonality	ENSGALG00000016955	VWA8	high	XPEHH	Thymus weight
precSeasonality	ENSGALG00000029022	NPAS3	high	Fst	Feather properties
precSeasonality	ENSGALG00000030054	PTPRN2	high	Fst	Feather properties, Age at sexual maturity
precSeasonality	ENSGALG00000030684		low	Fst	Body temperature, Age at sexual maturity
precSeasonality	ENSGALG00000032658	FMNL1	low	XPEHH	Body temperature
precSeasonality	ENSGALG00000033470	ADGRA3	high	XPEHH	Eggshell property
precSeasonality	ENSGALG00000035137		low	XPEHH	Growth
precSeasonality	ENSGALG00000035554		low	XPEHH	Body temperature
precSeasonality	ENSGALG00000041121	SLIT2	high	Fst	Eggshell property, Growth, Abdominal fat properties, Egg property
precSeasonality	ENSGALG00000041782		high	XPEHH	Immune response related
precSeasonality	ENSGALG00000042814	MCRIP1	low	XPEHH	Blood parameters
precSeasonality	ENSGALG00000045753	MRPL12	low	Fst	Bursa of Fabricius weight
precWQ	ENSGALG00000000461	MRC2	high	XPEHH	Bursa of Fabricius weight
precWQ	ENSGALG00000002546	COL5A1	low	XPEHH	FCR
precWQ	ENSGALG00000004504		high	XPEHH	Growth
precWQ	ENSGALG00000004530	MMD2	high	XPEHH	Growth
precWQ	ENSGALG00000005483	CDH13	high	Fst	Yolk property
precWQ	ENSGALG00000006379	SHH	high	XPEHH	Heart condition
precWQ	ENSGALG00000008256	BLM	high	XPEHH	FCR
precWQ	ENSGALG00000009865	RNF150	low	Fst	Growth
precWQ	ENSGALG00000010616	PTPN21	low	XPEHH	Egg production related
precWQ	ENSGALG00000010622	ZC3H14	low	XPEHH	Egg production related
precWQ	ENSGALG00000012888	PHLPP1	high	Fst	Abdominal fat properties
precWQ	ENSGALG00000025659	gga-mir-2129	high	XPEHH	Body temperature, Growth
precWQ	ENSGALG00000031960	LEF1	low	XPEHH	Body condition, Breast parameters, Leg muscle properties
precWQ	ENSGALG00000032577	MECOM	low	XPEHH	Bursa of Fabricius weight, Growth
precWQ	ENSGALG00000036909	BEND5	low	Fst	Feather properties
precWQ	ENSGALG00000037031		low	XPEHH	Comb property
precWQ	ENSGALG00000038223	WHRN	low	XPEHH	Comb property
precWQ	ENSGALG00000039826	CNGA3	low	XPEHH	FCR
precWQ	ENSGALG00000040003	STXBP1	low	XPEHH	Comb property
precWQ	ENSGALG00000040528	AP5Z1	high	XPEHH	Growth
precWQ	ENSGALG00000041437	FAM155B	low	XPEHH	Comb property
precWQ	ENSGALG00000042453	gga-mir-7442	low	XPEHH	Comb property
precDQ	ENSGALG00000000627	DNAJC11	high	XPEHH	Growth, Eggshell property, Dry matter digestibility
precDQ	ENSGALG00000001153	AUTS2	low	XPEHH	Feed intake, Growth, Albumen property, Egg property
precDQ	ENSGALG00000002170		low	XPEHH	Growth, Breast parameters, Digestive system property
precDQ	ENSGALG00000004128	CYSLTR1	low	XPEHH	Bursa of Fabricius weight, Comb property, Skin related, Albumen property
precDQ	ENSGALG00000005139	CLTC	high	XPEHH	FCR
precDQ	ENSGALG00000005872	BANP	low	XPEHH, Fst	Immune response related
precDQ	ENSGALG00000006912	CPEB3	low	XPEHH	Breast parameters
precDQ	ENSGALG00000009078	GALNT14	low	XPEHH	Breast parameters
precDQ	ENSGALG00000009813	SCOC	high	Fst	Growth
precDQ	ENSGALG00000009826	CLGN	high	Fst	Growth
precDQ	ENSGALG00000010053	PTPRF	low	XPEHH	Breast parameters
precDQ	ENSGALG00000010744	GALNT7	low	XPEHH	Feather properties
precDQ	ENSGALG00000012424	GTDC1	high	Fst	FCR
precDQ	ENSGALG00000012559	LARGE1	high	XPEHH	beta 2-globulin level
precDQ	ENSGALG00000012975	IQSEC3	low	XPEHH	Eggshell property
precDQ	ENSGALG00000013177	BCAT1	low	XPEHH	Eggshell property
precDQ	ENSGALG00000013606	FGL1	high	Fst	Immune response related
precDQ	ENSGALG00000015018	CASQ2	low	Fst	FCR
precDQ	ENSGALG00000015112	ZNF521	low	Fst	Eggshell property
precDQ	ENSGALG00000016282	ZNF451	high	XPEHH	Thymus weight
precDQ	ENSGALG00000016282	ZNF451	low	XPEHH	Thymus weight
precDQ	ENSGALG00000028032	MSRA	low	XPEHH, Fst	Disease susceptibility
precDQ	ENSGALG00000028148	PHF13	high	XPEHH	Growth, Eggshell property, Dry matter digestibility
precDQ	ENSGALG00000030597	KIF11	low	XPEHH	Eggshell property
precDQ	ENSGALG00000032234	MARCH5	low	XPEHH	Eggshell property
precDQ	ENSGALG00000032672	KRT5	high	Fst	Feather properties
precDQ	ENSGALG00000033157	ADAMTS10	high	XPEHH	Eggshell property, Small yellow follicle number, Ovary property, Small yellow follicle number,
precDQ	ENSGALG00000033470	ADGRA3	low	Fst	Eggshell property
precDQ	ENSGALG00000033569		high	Fst	Growth, Eggshell property, Dry matter digestibility
precDQ	ENSGALG00000035211	KLHL21	high	XPEHH	Growth, Eggshell property, Dry matter digestibility
precDQ	ENSGALG00000035492	ELMO1	high	XPEHH	Growth, Eggshell property
precDQ	ENSGALG00000035505	AOAH	high	XPEHH	Eggshell property
precDQ	ENSGALG00000037856	CHL1	low	XPEHH	Feed intake
precDQ	ENSGALG00000038924	IDE	low	XPEHH	Eggshell property
precDQ	ENSGALG00000039472	SART3	high	Fst	Skin related, Albumen property
precDQ	ENSGALG00000043642	ANLN	high	Fst	Eggshell property
precDQ	ENSGALG00000043689		high	XPEHH	Feather properties
precDQ	ENSGALG00000045753	MRPL12	high	XPEHH	Bursa of Fabricius weight
Landuse	ENSGALG00000000636	MDM4	low	Fst	Abdominal fat properties
Landuse	ENSGALG00000002170		low	XPEHH	Growth, Breast parameters, Digestive system property
Landuse	ENSGALG00000002510	IP6K1	low	Fst	Egg production related, Eggshell property, Abdominal fat properties
Landuse	ENSGALG00000002511		low	Fst	Growth, Breast parameters, Digestive system property
Landuse	ENSGALG00000003563	YARS	low	XPEHH	FCR
Landuse	ENSGALG00000006763	EXOC6	low	XPEHH	Eggshell property
Landuse	ENSGALG00000006912	CPEB3	low	XPEHH	Breast parameters
Landuse	ENSGALG00000010536	FAF1	high	Fst	Feather properties, Egg property
Landuse	ENSGALG00000011428	AZI2	low	XPEHH	Comb property
Landuse	ENSGALG00000011439	RBMS3	low	Fst	Feather properties
Landuse	ENSGALG00000011635	TFCP2L1	low	XPEHH	FCR, Growth
Landuse	ENSGALG00000012015	NDST4	low	XPEHH, Fst	Abdominal fat properties
Landuse	ENSGALG00000013008	CHUNK-1	high	XPEHH	Eggshell property
Landuse	ENSGALG00000013134	PLEKHA5	high	XPEHH	Eggshell property
Landuse	ENSGALG00000013177	BCAT1	low	XPEHH	Eggshell property
Landuse	ENSGALG00000014425	NCAPG	high	XPEHH, Fst	Albumen property, Egg production related, Eggshell property, Growth, Yolk property, Gizzard property, Liver property
Landuse	ENSGALG00000014615	LAMA1	low	XPEHH	Cholesterol level, FCR
Landuse	ENSGALG00000015846	SNAP91	low	Fst	Eggshell property
Landuse	ENSGALG00000016959	DGKH	high	Fst	Growth
Landuse	ENSGALG00000028851	RAB8A	low	Fst	FCR
Landuse	ENSGALG00000029022	NPAS3	high	XPEHH	Feather properties
Landuse	ENSGALG00000030597	KIF11	low	Fst	Eggshell property
Landuse	ENSGALG00000031390	STAU2	high	XPEHH	FCR
Landuse	ENSGALG00000032234	MARCH5	low	XPEHH	Eggshell property
Landuse	ENSGALG00000033695	CYP26A1	low	Fst	Eggshell property
Landuse	ENSGALG00000035533	ADIPOR2	high	XPEHH	Eggshell property, Growth
Landuse	ENSGALG00000036909	BEND5	low	Fst	Feather properties
Landuse	ENSGALG00000036964		high	Fst	Eggshell property
Landuse	ENSGALG00000037043	PIK3C2B	low	XPEHH	Abdominal fat properties
Landuse	ENSGALG00000038924	IDE	low	XPEHH	Eggshell property
Landuse	ENSGALG00000039327	VAV3	low	XPEHH	Spleen property
Landuse	ENSGALG00000039772	RGS7	high	Fst	Growth
Landuse	ENSGALG00000041042	GABRG3	low	Fst	Growth
Landuse	ENSGALG00000043213	CYP26C1	low	Fst	Eggshell property
soilOrgC	ENSGALG00000004087	THSD4	high	XPEHH, Fst	Bursa of Fabricius weight
soilOrgC	ENSGALG00000004719	SPTAN1	high	XPEHH	Growth
soilOrgC	ENSGALG00000005379	SGSM1	high	Fst	Skin related
soilOrgC	ENSGALG00000007354	CIT	low	XPEHH	Age at sexual maturity
soilOrgC	ENSGALG00000009424	FOXP2	high	Fst	Earlobe property
soilOrgC	ENSGALG00000010744	GALNT7	high	Fst	Feather properties
soilOrgC	ENSGALG00000012989	NINJ2	high	XPEHH	Eggshell property
soilOrgC	ENSGALG00000012994	ERC1	high	XPEHH	Eggshell property
soilOrgC	ENSGALG00000012998	WNT5B	high	Fst	Wing porperty
soilOrgC	ENSGALG00000013143	PDE3A	low	Fst	Eggshell property
soilOrgC	ENSGALG00000014496	Prom1	high	XPEHH	Proventriculus weight, Carcass property
soilOrgC	ENSGALG00000015061	CDC40	high	Fst	Breast parameters, FCR
soilOrgC	ENSGALG00000016886	FARP1	high	XPEHH	FCR
soilOrgC	ENSGALG00000016955	VWA8	high	Fst	Thymus weight
soilOrgC	ENSGALG00000016974	GTF2F2	high	XPEHH	Gizzard property, Heart condition, Liver related, Proventriculus weight
soilOrgC	ENSGALG00000017025	CKAP2	high	XPEHH	Comb property, Feed intake, Ovary property
soilOrgC	ENSGALG00000017026	VPS36	high	Fst	FCR, Comb property, Feed intake, Ovary property
soilOrgC	ENSGALG00000023670	NAALADL2	high	XPEHH	Breast parameters
soilOrgC	ENSGALG00000028032	MSRA	high	Fst	Disease susceptibility
soilOrgC	ENSGALG00000033311		high	XPEHH	Immune response related
soilOrgC	ENSGALG00000040938	NLGN1	high	Fst	Breast parameters
soilOrgC	ENSGALG00000041120	METTL24	high	Fst	Breast parameters
soilOrgC	ENSGALG00000041263	DCLK1	high	XPEHH	Feed intake, Pre-ovulatory follicle number
soilOrgC	ENSGALG00000041510	DUOX2	high	XPEHH	Breast parameters
soilOrgC	ENSGALG00000041782		high	XPEHH	Immune response related
soilOrgC	ENSGALG00000045753	MRPL12	low	XPEHH	Bursa of Fabricius weight
